# Translation inhibition efficacy does not determine the *Plasmodium berghei* liver stage antiplasmodial efficacy of protein synthesis inhibitors

**DOI:** 10.1101/2023.12.07.570699

**Authors:** James L. McLellan, Kirsten K. Hanson

## Abstract

Protein synthesis is a core cellular process, necessary throughout the complex lifecycle of *Plasmodium* parasites, thus specific translation inhibitors would be a valuable class of antimalarial drugs, capable of both treating symptomatic infections in the blood and providing chemoprotection by targeting the initial parasite population in the liver, preventing both human disease and parasite transmission back to the mosquito host. As increasing numbers of antiplasmodial compounds are identified that converge mechanistically at inhibition of cytoplasmic translation, regardless of molecular target or mechanism, it would be useful to gain deeper understanding of how their effectiveness as liver stage translation inhibitors relates to their chemoprotective potential. Here, we probed that relationship using the *P. berghei*-HepG2 liver stage infection model. Using o-propargyl puromycin-based labeling of the nascent proteome in *P. berghei-*infected HepG2 monolayers coupled with automated confocal feedback microscopy to generate unbiased, single parasite image sets of *P. berghei* liver stage translation, we determined translation inhibition EC_50s_ for five compounds, encompassing parasite-specific aminoacyl tRNA synthetase inhibitors, compounds targeting the ribosome in both host and parasite, as well as DDD107498, which targets *Plasmodium* eEF2, and is a leading antimalarial candidate compound being clinically developed as cabamiquine. Compounds were then tested at equivalent effective concentrations to compare the parasite response to, and recovery from, a brief period of translation inhibition in early schizogony, with parasites followed up to 120 hours post-infection to assess liver stage antiplasmodial effects of the treatment. Our data conclusively show that translation inhibition efficacy *per se* does not determine a translation inhibitor’s antiplasmodial efficacy. DDD107498 was the least effective translation inhibitor, yet exerted the strongest antimalarial effects at both 5x- and 10x EC_50_ concentrations. We show compound-specific heterogeneity in single parasite and population responses to translation inhibitor treatment, with no single metric strongly correlated to release of hepatic merozoites for all compound, demonstrate that DDD107498 is capable of exerting antiplasmodial effects on translationally arrested liver stage parasites, and uncover unexpected growth dynamics during the liver stage. Our results demonstrate that translation inhibition efficacy cannot function as a proxy for antiplasmodial effectiveness, and highlight the importance of exploring the ultimate, as well as proximate, mechanisms of action of these compounds on liver stage parasites.
