## Supplementary Tables for "Translation inhibition efficacy does not determine the *Plasmodium berghei* liver stage antiplasmodial efficacy of protein synthesis inhibitors": McLellan&Hanson_TableS1.xlsx

### Sheet: Sheet1
Table S1. Translation inhibitors used and their potencies.
compound	EEF or HepG2	Translation inhibition activity					Live luciferase activity, 48 hpi			Fold EC50 decrease; translation inhibition VS live luciferase
		EC50 (nM)	95% CI EC50 (nM)	R square	5x EC50 (EEF translation)	10x EC50 (EEF translation)	EC50 (nM)	95% CI EC50 (nM)	R square
anisomycin	EEF	261.7	189.8 to 343.3	0.9045	1308.5	2617	--	--	--	--
	HepG2	197.7	135.3 to 291.7	0.8868	--	--	--	--	--	--
bruceantin	EEF	3.719	2.867 to 4.484	0.939	18.595	37.19	--	--	--	--
	HepG2	13.73	9.22 to 21.23	0.8258	--	--	--	--	--	--
DDD107498	EEF	11.3	9.362 to 13.74	0.9795	56.5	113	1.199	0.94224 to 1.4925	0.9733	9.42452
	HepG2	--	--	--	--	--	--	--	--	--
LysRS-IN-2	EEF	6630	4566 to 9914	0.8831	33150	66300	1869	1595 - 2007	0.9763	3.54735
	HepG2	> 100,000	--	0.3918	--	--	--	--	--	--
MMV019266	EEF	456.2	206 to 617	0.9144	2281	4562	181.9	636.4 - 1039	0.9694	2.50797
	HepG2	--	--	--	--	--	--	--	--	--
Translation inhibitors used throughout this study with EC50 values, 95% confidence intervals (CI) and R squared statistics reported from the translation inhibition concentration response curves in Fig 1A (n=3 independent experiments) and live luciferase activity following chronic, 48 h treatment (n=2 independent experiments). The 95% CI for MMV019266 translation inhibition activity was not automa…
