## Supplementary Tables for "Translation inhibition efficacy does not determine the *Plasmodium berghei* liver stage antiplasmodial efficacy of protein synthesis inhibitors": McLellan&Hanson_TableS3.xlsx

### Sheet: Sheet1
Table S3. Detached cell/merosome counts for each treatment and timepoint in Figure 4
Drug	translation EC50 multiplier	timepoint (hpi)	growth substrate	merosome counts
				exp. 1	exp. 2	exp. 3
DMSO	control	72	coverslip	781	403	560
			plastic	818	409	490
		96		119	48	51
		120		0	n.c	0
anisomycin	5x	72	coverslip	284	93	184
			plastic	281	70	129
		96		110	42	64
		120		0	n.c	0
	10x	72	coverslip	252	107	175
			plastic	223	74	104
		96		155	95	94
		120		0	n.c	0
bruceantin	5x	72	coverslip	129	31	82
			plastic	105	22	45
		96		190	79	110
		120		0	n.c	0
	10x	72	coverslip	13	8	27
			plastic	4	0	0
		96		154	91	80
		120		8	n.c	0
DDD107498	1.8x	72	coverslip	0	0	0
			plastic	0	0	0
		96		418	204	266
		120		31	n.c	25
	5x	72	coverslip	0	0	0
			plastic	0	0	0
		96		0	0	0
		120		0	n.c	32
	10x	72	coverslip	0	0	0
			plastic	0	0	0
		96		0	0	0
		120		0	n.c	0
LysRS-IN-2	5x	72	coverslip	518	189	205
			plastic	402	194	160
		96		187	74	68
		120		0	n.c	2
	10x	72	coverslip	359	210	210
			plastic	370	157	139
		96		145	108	101
		120		0	n.c	0
MMV019266	5x	72	coverslip	0	0	0
			plastic	0	0	0
		96		31	19	32
		120		9	n.c	6
	10x	72	coverslip	0	0	0
			plastic	0	0	0
		96		12	4	30
		120		0	n.c	7
Merosomes collected from wells with glass coverslips (Fig 4A), and plastic wells (Fig 4B). All detached merosomes were collected and counted in experimentally matched samples from n=3 independent experiments, except merosomes collected at 120 hpi are from n=2 independent experiments. n.c. = not counted, due to weather conditions that shut down the UTSA campus.
