## Supplementary Tables for "Translation inhibition efficacy does not determine the *Plasmodium berghei* liver stage antiplasmodial efficacy of protein synthesis inhibitors": McLellan&Hanson_TableS4.xlsx

### Sheet: TRTC_TableS5_Merosomes
Table S4. Detached cell/merosome counts for Figure 6.
figure panels	combined treatment	compound 1	compound 2	compound 1 concentration (nM)	compound 2 concentration (nM)	compound 1 EC50 multiplier	compound 2 EC50 multiplier	timepoint	E1		E2		E3
									mean	std. dev.	mean	std.dev.	mean	std. dev.
6 E-G	DMSO_DMSO	DMSO	DMSO	0	0	DMSO control	DMSO control	72 hpi	160	10.5987	220	13.0128	237	5.2915
								96 hpi	20	2.3094	27	4.72582	44	9.84886
								120 hpi	0	0	2	1.52753	1	1
	anisomycin_DMSO	anisomycin	DMSO	10000	0	translation 38x	DMSO control	72 hpi	63	7.50555	107	10.4403	110	14.0475
								96 hpi	47	1.1547	54	6.1101	31	5.50757
								120 hpi	0	0	0	0	0	0
	DMSO_DDD107498	DMSO	DDD107498	0	20	DMSO control	translation 1.8x	72 hpi	8	1.52753	3	0.57735	1	1
								96 hpi	131	9.71253	129	4.04145	130	19.1572
								120 hpi	10	0.57735	10	2.88675	13	3.4641
	anisomycin_DDD107498	anisomycin	DDD107498	10000	20	translation 38x	translation 1.8x	72 hpi	0	0	0	0	0	0
								96 hpi	48	6.80686	57	1.1547	46	7
								120 hpi	14	2.88675	12	3.60555	7	3.4641
6 H-J	DMSO_DMSO	DMSO	DMSO	0	0	DMSO control	DMSO control	72 hpi	301	23.5443	209	11.8462
								96 hpi	38	7.2111	50	10.9697
								120 hpi	0	0	0	0.57735
	bruceantin_DMSO	bruceantin	DMSO	19	0	translation 5x	DMSO control	72 hpi	28	4.50925	14	3.21455
								96 hpi	108	5.1316	94	2
								120 hpi	7	2.64575	5	3.4641
	bruceantin_DDD107498	bruceantin	DDD107498	19	20	translation 5x	translation 1.8x	72 hpi	0	0	0	0
								96 hpi	37	4.93288	16	2.08167
								120 hpi	31	2.51661	27	6.4291
	LysRS-IN-2_DMSO	LysRS-IN-2	DMSO	33150	0	translation 5x	DMSO control	72 hpi	105	11.5326	83	15.1327
								96 hpi	96	6.02771	69	6.80686
								120 hpi	2	1.52753	0	0
	LysRS-IN-2_DDD107498	LysRS-IN-2	DDD107498	33150	20	translation 5x	translation 1.8x	72 hpi	0	0	0	0
								96 hpi	76	15.5027	31	4.93288
								120 hpi	26	4	26	5.56776
	MMV019266_DMSO	MMV019266	DMSO	2281	0	translation 5x	DMSO control	72 hpi	0	0	0	0
		MMV019266	DMSO	2281	0	translation 5x		96 hpi	19	1.1547	13	2.51661
		MMV019266	DMSO	2281	0	translation 5x		120 hpi	7	3	7	2.51661
	MMV019266_DDD107498	MMV019266	DDD107498	2281	20	translation 5x	translation 1.8x	72 hpi	0	0	0	0
		MMV019266	DDD107498	2281	20	translation 5x	translation 1.8x	96 hpi	2	0.57735	0	0.57735
		MMV019266	DDD107498	2281	20	translation 5x	translation 1.8x	120 hpi	13	8.73689	8	7.50555
	DMSO_DDD107498	DMSO	DDD107498	0	20	DMSO control	translation 1.8x	72 hpi	1	1.1547	0	0
		DMSO	DDD107498	0	20	DMSO control	translation 1.8x	96 hpi	125	8.7178	75	17.6163
		DMSO	DDD107498	0	20	DMSO control	translation 1.8x	120 hpi	30	3.51188	24	6.50641
Merosome counts, reported as the mean of triplicate wells with standard deviations for each of n=3 (Fig 6E-G), or n=2 (Fig 6H-J) independent experiments. Merosomes were collected from experiment matched wells 72, 96, and 120 hpi following staggered co-treatments and washouts in early schizogony.
